# Biotope-dependent High Level Resistance to Reactive Oxygen Species, Antibiotic Tolerance, and Virulence of *Staphylococcus aureus*

**DOI:** 10.1101/2025.10.31.685911

**Authors:** Vincent Léguillier, Karine Gloux, Majd Khalife, Rochelle D’Mello, Zoran Minic, Milica Sentic, Marta Catto, Marisa Manzano, Christine Péchoux, Sandrine Truchet, Philippe Gaudu, Christina Nielsen-Leroux, Brahim Heddi, Alexandra Gruss, Jasmina Vidic

## Abstract

The human and livestock pathogen *Staphylococcus aureus* poses a major clinical challenge due to antibiotic treatment failure. Its resilience is mainly attributed to antibiotic resistance and tolerance mechanisms related to persistence. Here we investigate how two infection-relevant biotopes, milk and serum, shape *S. aureus* pathogenic properties and capacity to withstand environmental stresses. Milk-*versus* serum-adapted bacteria show gross differences in envelope physical properties, membrane fatty acid composition and rigidity, and pigment production, and display distinct proteomic profiles. Compared to serum, milk adaptation of *S. aureus* confers extreme resistance to ROS damage, pronounced antimicrobial tolerance, and accelerated killing in an insect infection model. High level *S. aureus* pigmentation in whole milk is stimulated by milk lipids, and is responsible for high ROS resistance. The remarkable robustness of *S. aureus* in a milk biotope may signal the need to adjust antibiotic regimens when treating mastitis infections in humans and livestock.
