## Supplementary Data 2 for "Biotope-dependent High Level Resistance to Reactive Oxygen Species, Antibiotic Tolerance, and Virulence of *Staphylococcus aureus*"

### Sheet: Title page and descriptions
	Biotope-dependent High Level Resistance to Reactive Oxygen Species, Antibiotic Tolerance, and Virulence of Staphylococcus aureus
	Vincent Léguillier1, Karine Gloux1, Majd Khalife1, Rochelle D’Mello2, Zoran Minic2, Milica Sentic1,3, Marta Catto1,4, Marisa Manzano4, Christine Péchoux5, Sandrine Truchet1, Philippe Gaudu1, Christina Nielsen-Leroux1, Brahim Heddi6, Alexandra Gruss1, Jasmina Vidic1,*
	1Université Paris-Saclay, INRAE, AgroParisTech, Micalis Institute, Jouy en Josas, France.
	2Università di Udine, Dipartimento di Scienze AgroAlimentari, Ambientali e Animali, 33100 Udine, Italy.
	3Université Paris-Saclay, INRAE, GABI, Jouy en Josas, France.
	4 University of Belgrade, Institute of Chemistry, Technology and Metallurgy, National Institute of the Republic of Serbia, Belgrade, Serbia.
	5University of Ottawa, Department of Chemistry and Biomolecular Sciences, John L. Holmes Mass Spectrometry Facility, Ottawa, ON, Canada.
	6Laboratoire de Biologie et de Pharmacologie Appliquée, CNRS UMR8113, École Normale Supérieure Paris-Saclay, Gif sur Yvette, France.
	Supplementary Table 1
	Quantitative proteomics data of proteins related to fatty acid synthesis that was extracted for volcano plot analysis. Proteomics data table shows quantitative information of proteins quantified in 4/5 biological replicates per group. These proteins, which are represented in the Venn Diagram, were used for downstream proteomic analysis. The table includes MaxQuant outputs such as: UniProt ID, ann…
	Supplementary Table 2
	Quantitative proteomics data of proteins related to the oxidative stress response that was extracted for volcano plot analysis. Proteomics data table shows quantitative information of proteins quantified in 4/5 biological replicates per group. These proteins, which are represented in the Venn Diagram, were used for downstream proteomic analysis. The table includes MaxQuant outputs such as: UniPro…
	Supplementary Table 3
	Quantitative proteomics data of proteins related to virulence that was extracted for volcano plot analysis. Proteomics data table shows quantitative information of proteins quantified in 4/5 biological replicates per group. These proteins, which are represented in the Venn Diagram, were used for downstream proteomic analysis. The table includes MaxQuant outputs such as: UniProt ID, annotated name…

### Sheet: FASII & Phospholipid
SUPPLEMENTARY TABLE 1: Quantitative Proteomic Information for FASII & Phospholipid Related Proteins Extracted From Volcano Plot Analysis
Protein IDs	USA300_FPR3757 locus	Fasta headers	Sample Group	Total Peptides	Unique Peptides	MW(kDa)	Avg/Mean? intensity B1_B5	Avg/Mean? intensity M1_M5	Avg/Mean? intensity S1_S5	Normalized intensity.B1	Normalized.intensity.B2	Normalized.intensity.B3	Normalized.intensity.B4	Normalized.intensity.B5	Normalized.intensity.M1	Normalized.intensity.M2	Normalized.intensity.M3	Normalized.intensity.M4	Normalized.intensity.M5	Normalized.intensity.S1	Normalized.intensity.S2	Normalized.intensity.S3	Normalized.intensity.S4	Normalized.intensity.S5
A0A0H2XHD5	SAUSA300_0993	Pyruvate dehydrogenase E1 component subunit alpha PdhA	BHI, MILK, SERUM	32	32	41.382	506902000	363268000	744926000	523440000	284400000	540700000	403700000	782270000	401820000	428080000	294820000	388740000	302880000	645980000	759560000	617930000	927770000	773390000
A0A0H2XFH8	SAUSA300_0994	Pyruvate dehydrogenase E1 component subunit beta PdhB	BHI, MILK, SERUM	31	31	35.246	568780000	418322000	707366000	544560000	444530000	599460000	533350000	722000000	488690000	431390000	357990000	449160000	364380000	608150000	714040000	609730000	841870000	763040000
A0A0H2XJG3	SAUSA300_0995	Dihydrolipoamide acetyltransferase component of pyruvate dehydrogenase complex PdhC	BHI, MILK, SERUM	34	34	46.382	556594000	250972000	742242000	529410000	402750000	631490000	443930000	775390000	304210000	215100000	215780000	286140000	233630000	565730000	818820000	692490000	868060000	766110000
A0A0H2XIQ2	SAUSA300_0996	Dihydrolipoyl dehydrogenase LpdA/PdhD	BHI, MILK, SERUM	42	42	49.437	508840000	90825800	519530000	503770000	365560000	540870000	407640000	726360000	105750000	87041000	87885000	89040000	84413000	541230000	571570000	486000000	463300000	535550000
Q2FG38	SAUSA300_1646	Acetyl-coenzyme A carboxylase carboxyl transferase subunit alpha AccA	BHI, MILK, SERUM	16	16	35.07	19142400	26260000	34869200	24144000	12063000	19480000	22131000	17894000	30443000	12593000	26791000	36774000	24699000	36930000	33402000	41798000	26575000	35641000
Q2FG37	SAUSA300_1647	Acetyl-coenzyme A carboxylase carboxyl transferase subunit beta AccD	BHI, MILK, SERUM	14	14	31.871	12730000	14321600	10836640	14073000	11484000	12320000	10139000	15634000	14588000	15469000	11755000	15323000	14473000	16122000	10027000	7552100	8579100	11903000
A0A0H2XG70	SAUSA300_1475	Biotin carboxylase AccC	BHI, MILK, SERUM	20	20	50.049	19188600	19326800	26541000	14367000	11133000	23713000	17073000	29657000	23099000	15582000	21539000	19130000	17284000	26529000	25184000	26261000	29945000	24786000
A0A0H2XGF5	SAUSA300_1476	Biotin carboxyl carrier protein of acetyl-CoA carboxylase AccB	BHI, MILK, SERUM	6	6	17.121	59339600	8249160	20369800	23972000	70288000	67702000	92278000	42458000	11142000	9487000	9147600	8116900	3352300	16806000	16366000	18380000	27317000	22980000
A0A0H2XGC4	SAUSA300_1121	Transcription factor FapR	MILK, SERUM	2	2	21.99	2549300	1756546	3022600					2549300	2213200	1743100	759730	2394900	1671800	2353500	3625900	3228900	2885000	3019700
A0A0H2XJ76	SAUSA300_1123	Malonyl CoA-acyl carrier protein transacylase FabD	BHI, MILK, SERUM	18	18	33.635	39257200	7543380	29994400	33433000	30485000	40087000	36240000	56041000	9290300	6513500	7395200	7057100	7460800	32208000	24920000	29455000	28233000	35156000
Q2FI93	SAUSA300_0885	Beta-ketoacyl-[acyl-carrier-protein] synthase III FabH	BHI, MILK, SERUM	13	13	33.879	24300800	8657880	25880000	17421000	16711000	29122000	23633000	34617000	12581000	6390700	7132600	10683000	6502100	20023000	27193000	27214000	30616000	24354000
A0A0H2XJF4	SAUSA300_0886	3-oxoacyl-[acyl-carrier-protein] synthase 2 FabF	BHI, MILK, SERUM	25	25	43.766	56678400	24905800	66902800	53238000	44933000	58004000	61332000	65885000	32451000	19998000	23942000	29340000	18798000	66000000	56309000	67433000	70557000	74215000
A0A0H2XJC9	SAUSA300_1124	3-oxoacyl-[acyl-carrier-protein] reductase FabG	BHI, MILK, SERUM	23	23	25.886	121410000	71970200	163376000	100280000	90470000	126970000	113760000	175570000	88409000	70396000	66555000	78174000	56317000	163440000	153950000	169630000	161320000	168540000
Q2FF28	SAUSA300_2054	3-hydroxyacyl-[acyl-carrier-protein] dehydratase FabZ	BHI, MILK, SERUM	10	10	16.081	42181600	8525200	149124000	44144000	27932000	38962000	43895000	55975000	14258000	6887100	10242000	8159200	3079700	121540000	160580000	148950000	157300000	157250000
A0A0H2XIJ1	SAUSA300_0912	Enoyl-[acyl-carrier-protein] reductase [NADPH] FabI	BHI, MILK, SERUM	23	23	27.992	89629200	137986000	180562000	77432000	86516000	95637000	84551000	104010000	137400000	169610000	113810000	140180000	128930000	167030000	188170000	159590000	202920000	185100000
Q2FHK6	SAUSA300_1125	Acyl carrier protein AcpP	BHI, MILK, SERUM	16	15	8.5493	5.88954e+09	1.02231e+09	1.82314e+09	3.784e+09	5415500000	7.0382e+09	9076400000	4.1336e+09	887210000	835490000	971740000	1.0691e+09	1348000000	1195600000	2303900000	2337500000	1.9094e+09	1369300000
Q2FHK9	SAUSA300_1122	Phosphate acyltransferase PlsX	BHI, MILK, SERUM	23	23	35.43	37165600	28226800	25637000	25389000	25702000	48016000	45131000	41590000	39659000	21913000	24382000	31001000	24179000	22282000	26517000	23157000	30105000	26124000
Q2FH82	SAUSA300_1249	Glycerol-3-phosphate acyltransferase PlsY	BHI, MILK, SERUM	1	1	22.263	6183900	5472950	5033850	6983500	4471600	5782000	4224000	9458400	4911800			6034100		2842200	4325400	6812000	6155800
A0A0H2XI92	SAUSA300_1673	1-acyl-sn-glycerol-3-phosphate acyltransferase PlsC	BHI, MILK, SERUM	10	10	23.074	17919800	17763980	21965400	22718000	17288000	17516000	12811000	19266000	18693000	16713000	16446000	9594900	27373000	18017000	27290000	22226000	24002000	18292000
A0A0H2XED7	SAUSA300_0733	DegV family protein FakB1	BHI, MILK, SERUM	13	13	32.068	31233000	8482280	37004400	28511000	37090000	28984000	29869000	31711000	11195000	7757800	7292100	9883200	6283300	39738000	33661000	34857000	27548000	49218000
A0A0H2XI23	SAUSA300_1318	DegV family protein FakB2	BHI, MILK, SERUM	17	17	30.644	107594200	95906600	99840200	102850000	87343000	112100000	99248000	136430000	80466000	85860000	96858000	117710000	98639000	67875000	115720000	119290000	98364000	97952000
Q2FFJ7	SAUSA300_1879	Diacylglycerol kinase DgkB	BHI, MILK, SERUM	11	11	34.886	16375600	11314560	18885000	15915000	13549000	17239000	16164000	19011000	16949000	10028000	8079300	12144000	9372500	18074000	17697000	18123000	21794000	18737000
Q2FIS2	SAUSA300_0703	Lipoteichoic acid synthase LtaS	BHI, MILK, SERUM	36	36	74.399	61998800	192440000	7412120	55359000	80542000	66899000	65860000	41334000	193570000	189580000	225280000	163800000	189970000	7162000	7101100	10341000	5739300	6717200
* DEFINE WHAT IS MEANT BY GROUP
FASII precursor
FASII initiation
Regulation
FASII elongation
Phospholipid synthesis
FASII bypass
LTA biosynthesis

### Sheet: Stress response
SUPPLEMENTARY TABLE 2: Quantitative Proteomic Information for Stress Response Extracted From Volcano Plot Analysis
Protein IDs	USA300_FPR3757 locus	Fasta headers	Sample Group	Sample Group	Total Peptides	Unique Peptides	MW(kDa)	Avg/Mean? intensity B1_B5	Avg/Mean? intensity M1_M5	Avg/Mean? intensity S1_S5	Normalized intensity.B1	Normalized.intensity.B2	Normalized.intensity.B3	Normalized.intensity.B4	Normalized.intensity.B5	Normalized.intensity.M1	Normalized.intensity.M2	Normalized.intensity.M3	Normalized.intensity.M4	Normalized.intensity.M5	Normalized.intensity.S1	Normalized.intensity.S2	Normalized.intensity.S3	Normalized.intensity.S4	Normalized.intensity.S5
A0A0H2XH65	SAUSA300_2114	Arginase	BHI, MILK, SERUM	18	18	33.264	13083060	71373800	90521400	11112000	8214300	15839000	12978000	17272000	94311000	48551000	69329000	78946000	65732000	80931000	116270000	85442000	95922000	74042000
Q2FEK0	SAUSA300_2243	Urease accessory protein UreG	BHI, MILK, SERUM	6	6	22.344	3746000	5830740	3818640	3341000	3462100	4346100	5072500	2508300	6603800	4775200	4391000	5690900	7692800	4098700	3323000	4059600	4765400	2846500
Q2FEV0	SAUSA300_2142	Alkaline shock protein 23	BHI, MILK, SERUM	29	29	19.191	4.28128e+09	1.21872e+09	4.34054e+09	4580000000	5507800000	3.6344e+09	4.1927e+09	3.4915e+09	1269800000	1262600000	1226300000	1.0559e+09	1279000000	4490400000	3.9939e+09	3.6968e+09	5129100000	4392500000
A0A0H2XGJ0	SAUSA300_0053	Spermidine N(1)-acetyltransferase	BHI, MILK, SERUM	9	9	19.78	12719680	9018940	10409620	15317000	14286000	10620000	9034400	14341000	12501000	7202800	7886600	11329000	6175300	7152300	12501000	13552000	6971800	11871000
Q2FF59	SAUSA300_2023	Serine-protein kinase RsbW	BHI, MILK, SERUM	17	17	17.921	75244200	51405600	83441600	81101000	62992000	81278000	64229000	86621000	63963000	51425000	42599000	51545000	47496000	89491000	80704000	71074000	87729000	88210000
A0A0H2XE01	SAUSA300_2022	RNA polymerase sigma factor	BHI, MILK	5	5	29.443	7880000	2461800	2632850	6025700	5423000	7015300	4671000	16265000	2896900	2067800		1925500	2957000	3317900		1947800
Q2FHV1	SAUSA300_1029	Iron-regulated surface determinant protein A	BHI, MILK, SERUM	22	22	38.745	26160600	34126000	1.35886e+09	32109000	33649000	16776000	29953000	18316000	32368000	72516000	25166000	20121000	20459000	2245700000	1236500000	967010000	1292200000	1.0529e+09
Q2FHV2	SAUSA300_1028	Iron-regulated surface determinant protein B	BHI, MILK, SERUM	63	59	72.191	695926	1024164	431516000	325760	466700	1492100	276130	918940	949420	2108100	604760	270440	1188100	746170000	419010000	255080000	403880000	333440000
A0A0H2XEY2	SAUSA300_1909	Thioredoxin family protein	BHI, MILK, SERUM	22	22	21.916	150882000	139846000	224902000	151970000	135790000	147470000	144010000	175170000	175080000	143730000	119590000	133950000	126880000	220650000	174110000	225660000	248900000	255190000
A0A0H2XHQ4	SAUSA300_0379	Alkyl hydroperoxide reductase subunit F	BHI, MILK, SERUM	40	40	54.662	64014400	63369600	171436000	65871000	39613000	64271000	55234000	95083000	77382000	62259000	63217000	55133000	58857000	171850000	157130000	160390000	183860000	183950000
Q2FFN4	SAUSA300_1842	Peroxide-responsive repressor PerR	BHI, MILK, SERUM	3	3	17.183	15789300	2254080	14255000	8550500	12525000	17418000	21851000	18602000	3683800	1199200	1874000	2767900	1745500	13509000	15966000	14703000	13192000	13905000
Q2FGH0	SAUSA300_1513	Superoxide dismutase [Mn/Fe] 1	BHI, MILK, SERUM	19	19	22.711	227348000	75649200	385864000	153010000	143490000	249050000	257930000	333260000	100920000	59935000	81704000	62755000	72932000	282870000	454770000	461280000	316480000	413920000
Q2FIJ2	SAUSA300_0786	Organic hydroperoxide resistance protein-like	BHI, MILK, SERUM	11	11	15.339	26884000	15639000	49109800	23700000	30860000	25631000	31437000	22792000	21421000	11432000	16318000	11969000	17055000	36504000	64719000	35139000	48930000	60257000
Q2FJN4	SAUSA300_0380	Alkyl hydroperoxide reductase C	BHI, MILK, SERUM	30	30	20.976	1.14469e+09	309912000	2.52944e+09	1.0702e+09	974630000	1181900000	1197800000	1298900000	494780000	222220000	326150000	256410000	250000000	2474900000	2523900000	2150500000	2423100000	3.0748e+09
Q2FH99	SAUSA300_1232	Catalase	BHI, MILK, SERUM	46	46	58.379	172841000	197210000	422860000	159630000	97305000	199940000	144980000	262350000	224670000	170000000	175840000	224680000	190860000	357320000	440850000	462260000	437060000	416810000
A0A0H2XEQ6	SAUSA300_1256	Peptide methionine sulfoxide reductase MsrA	BHI, MILK, SERUM	6	6	19.611	35925200	10717200	29751000	30329000	62377000	35259000	24763000	26898000	11424000	11593000	6911000	10973000	12685000	23665000	35468000	30675000	27730000	31217000
A0A0H2XGS1	SAUSA300_1317	Peptide methionine sulfoxide reductase MsrA	BHI, MILK, SERUM	11	11	20.588	39180000	21279600	325474000	45637000	45920000	30537000	38009000	35797000	23757000	20103000	19132000	23239000	20167000	338920000	325690000	342210000	346920000	273630000
Q2FH15	SAUSA300_1316	Peptide methionine sulfoxide reductase MsrB	BHI, MILK, SERUM	14	14	16.277	62906800	15567200	235408000	40804000	87176000	60228000	72115000	54211000	22476000	11430000	12753000	14203000	16974000	169040000	247840000	220570000	272770000	266820000
Q2FG07	SAUSA300_1677	Iron-regulated surface determinant protein H	BHI, MILK, SERUM	21	17	100.93	47070600	8317200	1422280	34671000	58509000	51503000	53413000	37257000	4563700	7823600	11224000		9657500	4170300	652080	620040	876830	792150
Q2FDP9	SAUSA300_2545	Oxygen-dependent choline dehydrogenase	BHI, MILK	7	7	63.609	16204800	124607400	58778500	11952000	19017000	16955000	20019000	13081000	152500000	97680000	84528000	57499000	230830000		107470000		10087000
A0A0H2XIQ0	SAUSA300_2391	Glycine betaine/carnitine/choline ABC transporter	BHI, MILK, SERUM	13	13	34.813	19381480	80220400	708512	17001000	35531000	9700400	19309000	15366000	80114000	76781000	87118000	77055000	80034000		951640	917780	705370	259260
Q2FJB5	SAUSA300_0510	ATP-dependent Clp protease ATP-binding subunit ClpC	BHI, MILK, SERUM	65	63	91.036	73477200	50403000	109510000	63786000	46211000	93451000	65273000	98665000	61434000	50321000	41061000	56755000	42444000	113030000	114610000	104390000	101660000	113860000
Q2FIM5	SAUSA300_0752	ATP-dependent Clp protease proteolytic subunit	BHI, MILK, SERUM	11	11	21.513	140385600	77249600	218552000	95475000	74623000	169210000	146440000	216180000	79093000	69204000	69561000	91506000	76884000	183320000	231350000	221290000	249450000	207350000
A0A0H2XFR7	SAUSA300_0877	Chaperone protein ClpB	BHI, MILK, SERUM	53	51	98.302	22387200	72216400	74847800	15653000	10132000	29737000	23381000	33033000	89622000	60323000	68125000	81087000	61925000	59623000	80402000	89326000	77645000	67243000
Q2FG62	SAUSA300_1621	ATP-dependent Clp protease ATP-binding subunit ClpX	BHI, MILK, SERUM	27	27	46.297	38844000	48920800	53769000	34489000	27806000	45910000	34033000	51982000	66416000	43779000	38704000	61681000	34024000	55456000	55081000	46079000	59116000	53113000
Q2FDV8	SAUSA300_2486	ATP-dependent Clp protease ATP-binding subunit ClpL	BHI, MILK, SERUM	63	63	77.851	91715800	52904400	108619200	85258000	53582000	110580000	82479000	126680000	63664000	47562000	47461000	55117000	50718000	93186000	116050000	112010000	113280000	108570000
Q2FF95	SAUSA300_1982	Chaperonin GroEL	BHI, MILK, SERUM	48	48	57.63	98102800	65779200	199180000	87416000	62931000	127090000	89027000	124050000	81483000	67068000	54872000	77919000	47554000	174050000	202440000	204150000	215610000	199650000
Q2FGE4	SAUSA300_1539	Chaperone protein DnaJ	BHI, MILK, SERUM	16	16	41.76	22617200	13059000	27821600	22907000	18279000	23673000	18126000	30101000	14231000	14306000	14225000	11804000	10729000	25441000	31934000	24290000	31606000	25837000
Q2FGE3	SAUSA300_1540	Chaperone protein DnaK	BHI, MILK, SERUM	62	62	66.361	250664000	231604000	368026000	220010000	201530000	260770000	236030000	334980000	307860000	199470000	196110000	264150000	190430000	343260000	395580000	396410000	343880000	361000000
Q2FF94	SAUSA300_1983	Co-chaperonin GroES	BHI, MILK, SERUM	13	13	10.416	394806000	31352400	325704000	367630000	738500000	213650000	403980000	250270000	41620000	32698000	24388000	26925000	31131000	375140000	322180000	305340000	298250000	327610000
* DEFINE WHAT IS MEANT BY GROUP
pH
Sigma factor
Oxidative / detoxification
Osmotic
Protein refold

### Sheet: Virulence
SUPPLEMENTARY TABLE 3: Quantitative Proteomic Information for Virulence Related Proteins Extracted From Volcano Plot Analysis
Protein IDs	USA300_FPR3757 locus	Fasta headers	Sample Group	Sample Group	Total Peptides	Unique Peptides	MW(kDa)	Avg/Mean? intensity B1_B5	Avg/Mean? intensity M1_M5	Avg/Mean? intensity S1_S5	Normalized intensity.B1	Normalized.intensity.B2	Normalized.intensity.B3	Normalized.intensity.B4	Normalized.intensity.B5	Normalized.intensity.M1	Normalized.intensity.M2	Normalized.intensity.M3	Normalized.intensity.M4	Normalized.intensity.M5	Normalized.intensity.S1	Normalized.intensity.S2	Normalized.intensity.S3	Normalized.intensity.S4	Normalized.intensity.S5
A0A0H2XJH7	SAUSA300_0113	Immunoglobulin G-binding protein A	BHI, MILK ,SERUM	52	52	55.554	2.8533e+09	6.13148e+08	2.65598e+09	2349900000	3.4537e+09	2243000000	3.366e+09	2853900000	454360000	1.4666e+09	305950000	461610000	377220000	2.9809e+09	2513000000	2576200000	2770300000	2439500000
A0A0H2XHP9	SAUSA300_0224	Staphylocoagulase	BHI, MILK ,SERUM	14	14	68.78	47246680	2554320	2338900	5650400	56100000	36389000	100370000	37724000	3138400	1967400	3063000	2416900	2185900	1573800	2170900	2093500	2055700	3800600
A0A0H2XG16	SAUSA300_0772	Clumping factor A	BHI, MILK ,SERUM	24	24	96.997	411558000	528410000	38180400	348120000	486590000	460510000	492500000	270070000	502770000	1077300000	315610000	418720000	327650000	80650000	23818000	29835000	35566000	21033000
A0A0H2XHK2	SAUSA300_2565	Clumping factor B	BHI, MILK ,SERUM	22	22	95.787	75712400	29506000	3675080	53486000	93834000	81411000	102130000	47701000	26864000	49034000	27624000	21197000	22811000	6533900	4608100	3814800	1857300	1561300
Q2FHV1	SAUSA300_1029	Iron-regulated surface determinant protein A	BHI, MILK ,SERUM	22	22	38.745	26160600	34126000	1.35886e+09	32109000	33649000	16776000	29953000	18316000	32368000	72516000	25166000	20121000	20459000	2245700000	1236500000	967010000	1292200000	1.0529e+09
A0A0H2XIH9	SAUSA300_1055	Fibrinogen-binding protein	BHI, MILK ,SERUM	3	3	18.764	12520560	16046600	17110000	19579000	11328000	11691000	8477800	11527000	17568000	13908000	18392000	14304000	16061000	21907000	17540000	17999000	12741000	15363000
Q2FE79	SAUSA300_2364	Immunoglobulin-binding protein Sbi	BHI, MILK ,SERUM	60	60	50.07	434170000	169914000	8.5299e+08	442230000	498620000	410620000	458660000	360720000	106670000	216590000	199460000	134430000	192420000	674190000	880500000	867930000	794730000	1.0476e+09
Q2FJ78	SAUSA300_0547	Serine-aspartate repeat-containing protein D	BHI, MILK ,SERUM	62	58	149.45	193756000	40024200	503516	151890000	253520000	177960000	232660000	152750000	30352000	42558000	51545000	23990000	51676000	1055300	610310	127440	447840	276690
Q2FJ79	SAUSA300_0546	Serine-aspartate repeat-containing protein C	BHI, MILK ,SERUM	21	18	102.93	57692400	28715020	7615850	55574000	66233000	55700000	68887000	42068000	29764000	42693000	4094100	14361000	52663000		3988900	6680400	11496000	8298100
Q2FJ77	SAUSA300_0548	Serine-aspartate repeat-containing protein E	BHI, MILK ,SERUM	35	31	125.27	125235000	19078480	6405432	85430000	147990000	159130000	180160000	53465000	9742500	34016000	7320900	14782000	29531000	1010500	3178400	13132000	391260	14315000
Q2FGW1	SAUSA300_1370	Elastin-binding protein EbpS	BHI, MILK ,SERUM	20	20	53.221	180988000	215822000	249866000	200250000	177100000	182160000	133460000	211970000	250490000	220380000	175690000	205840000	226710000	189050000	344980000	270710000	276150000	168440000
A0A0H2XEW5	SAUSA300_1058	Alpha-hemolysin	BHI, MILK ,SERUM	28	28	35.973	313964000	67418800	36748800	247960000	412710000	350970000	377180000	181000000	65312000	64134000	79030000	54319000	74299000	33159000	39080000	43207000	32306000	35992000
Q2FFA3	SAUSA300_1974	leukocidin/hemolysin toxin family protein	BHI, MILK ,SERUM	27	27	38.686	470798000	349952000	42975800	491940000	599410000	503350000	459990000	299300000	273390000	461610000	330480000	320270000	364010000	30575000	48361000	48565000	42047000	45331000
Q2FFA2	SAUSA300_1975	Aerolysin/leukocidin family protein	BHI, MILK ,SERUM	31	31	40.434	7.85756e+08	392578000	45133800	771610000	825600000	1.0019e+09	816940000	512730000	326510000	472530000	398740000	390040000	375070000	42390000	46659000	54945000	40288000	41387000
A0A0H2XH08	SAUSA300_1992	Accessory gene regulator protein A	BHI, MILK ,SERUM	17	17	24.253	25920200	102425000	4351468	24894000	12676000	35124000	23800000	33107000	108870000	96394000	82687000	131130000	93044000	9438400	968440	1187200	4756900	5406400
Q2FJ20	SAUSA300_0605	Transcriptional regulator SarA	BHI, MILK ,SERUM	18	18	14.718	243578000	178170000	292934000	266740000	193340000	237710000	216710000	303390000	190740000	154620000	186240000	170050000	189200000	316970000	273730000	302210000	302940000	268820000
A0A0H2XIG9	SAUSA300_2365	Gamma-hemolysin component A	BHI, MILK ,SERUM	19	17	34.955	75076400	158780000	111810800	77868000	87772000	92423000	77109000	40210000	157590000	181060000	145280000	180180000	129790000	82344000	129300000	112130000	123330000	111950000
A0A0H2XH48	SAUSA300_2367	Gamma-hemolysin component B	BHI, MILK ,SERUM	21	16	36.711	164892200	101922800	172204000	163150000	225830000	186080000	177260000	72141000	112630000	112610000	94479000	86855000	103040000	155790000	142950000	172920000	147240000	242120000
A0A0H2XEV3	SAUSA300_0283	Type VII secretion system protein EssC	BHI, MILK ,SERUM	9	9	170.93	6479780	6368300	7176780	5634500	7639000	6583900	6405200	6136300	6495400	5199200	8418800	5149300	6578800	5134900	7194500	7188600	7922200	8443700
A0A0H2XFP1	SAUSA300_0279	Type VII secretion system accessory factor EsaA	BHI, MILK ,SERUM	46	46	114.82	22066200	139966600	7705560	16375000	22447000	30452000	25148000	15909000	189070000	93763000	130630000	137700000	148670000	5125300	8558300	7553200	6890000	10401000
A0A0H2XG66	SAUSA300_0282	Type VII secretion system protein EssB	BHI, MILK ,SERUM	10	10	52.023	1982136	24061340	4073760	850780	3064300	1647000	1160900	3187700	47177000	9390700	23728000	25919000	14092000	1631400	6113400	4994000	4416800	3213200
A0A0H2XI99	SAUSA300_0278	Type VII secretion system extracellular protein A	BHI, MILK ,SERUM	14	14	11.036	1012676000	348436000	154352000	868060000	1138200000	1167100000	1241500000	648520000	459300000	195100000	320980000	285440000	481360000	153620000	164250000	176510000	126550000	150830000
A0A0H2XKM7	SAUSA300_0721	Transferrin receptor	BHI, MILK ,SERUM	27	27	37.854	53979400	19192240	136654000	50471000	50239000	48071000	49286000	71830000	17547000	23325000	7433200	21667000	25989000	141930000	130380000	115600000	165720000	129640000
Q2FHV1	SAUSA300_1029	Iron-regulated surface determinant protein A	BHI, MILK ,SERUM	22	22	38.745	26160600	34126000	1.35886e+09	32109000	33649000	16776000	29953000	18316000	32368000	72516000	25166000	20121000	20459000	2245700000	1236500000	967010000	1292200000	1.0529e+09
Q2FHV2	SAUSA300_1028	Iron-regulated surface determinant protein B	BHI, MILK ,SERUM	63	59	72.191	695926	1024164	431516000	325760	466700	1492100	276130	918940	949420	2108100	604760	270440	1188100	746170000	419010000	255080000	403880000	333440000
Q2FHV0	SAUSA300_1030	Iron-regulated surface determinant protein C	BHI, MILK ,SERUM	7	7	24.855	0	0	28270400											23073000	28900000	22474000	40421000	26484000
Q2FE03	SAUSA300_2441	Fibronectin-binding protein A	BHI, MILK ,SERUM	13	13	111.71	36504750	38997020	39482200		38358000	16003000	56670000	34988000	124610000	16672000	29915000	6620100	17168000	33489000	40129000	34405000	48015000	41373000
A0A0H2XDQ5	SAUSA300_2572	Neutral metalloproteinase	BHI, MILK ,SERUM	6	6	56.361	72888500	42561500	0		131790000		13987000		64909000		37922000	28351000	39064000
Q2FE79	SAUSA300_2362	Immunoglobulin-binding protein Sbi	BHI, MILK ,SERUM	60	60	50.07	434170000	169914000	8.5299e+08	442230000	498620000	410620000	458660000	360720000	106670000	216590000	199460000	134430000	192420000	674190000	880500000	867930000	794730000	1.0476e+09
A0A0H2XI02	SAUSA300_0025	5-nucleotidase family protein	BHI, MILK ,SERUM	13	13	83.424	84444600	96450800	16045220	73791000	87560000	120340000	74133000	66399000	134520000	132150000	59330000	52644000	103610000	47241000	2179600	13571000	10055000	7179500
A0A0H2XIJ3	SAUSA300_0955	Bifunctional autolysin	BHI, MILK ,SERUM	96	96	137.42	401846000	596716000	337164000	389100000	466630000	400500000	416930000	336070000	676150000	451180000	561800000	556530000	737920000	334910000	396390000	300700000	354870000	298950000
Q2FDT8	SAUSA300_2506	Probable transglycosylase IsaA	BHI, MILK ,SERUM	5	5	24.203	373002000	1.91258e+09	19564300	340800000	490080000	418800000	366840000	248490000	2387000000	1406900000	2149600000	1.9646e+09	1.6548e+09	30096000	7674500	13101000	22956000	23994000
Q2FJH7	SAUSA300_0438	N-acetylmuramoyl-L-alanine amidase Sle1	BHI, MILK ,SERUM	13	13	35.835	80731800	160586000	24419400	82347000	101530000	79815000	70317000	69650000	240980000	105830000	146050000	115450000	194620000	31811000	23321000	20073000	26268000	20624000
* DEFINE WHAT IS MEANT BY GROUP
Adhesion
Toxin
Secretion
Host immune response
Fe/heme
Autolysine
Other
